# Nested neural circuits generate distinct acoustic signals during Drosophila courtship

**DOI:** 10.1101/2023.08.30.555537

**Authors:** Joshua L. Lillvis, Kaiyu Wang, Hiroshi M. Shiozaki, Min Xu, David L. Stern, Barry J. Dickson

## Abstract

Many motor control systems generate multiple movements using a common set of muscles. How are premotor circuits able to flexibly generate diverse movement patterns? Here, we characterize the neuronal circuits that drive the distinct courtship songs of *Drosophila melanogaster*. Male flies vibrate their wings towards females to produce two different song modes – pulse and sine song – which signal species identity and male quality. Using cell-type specific genetic reagents and the connectome, we provide a cellular and synaptic map of the circuits in the male ventral nerve cord that generate these songs and examine how activating or inhibiting each cell type within these circuits affects the song. Our data reveal that the song circuit is organized into two nested feed-forward pathways, with extensive reciprocal and feed-back connections. The larger network produces pulse song, the more complex and ancestral song form. A subset of this network produces sine song, the simpler and more recent form. Such nested organization may be a common feature of motor control circuits in which evolution has layered increasing flexibility on to a basic movement pattern.
