## Supplemental Table 1 for "Nested neural circuits generate distinct acoustic signals during Drosophila courtship"

### Sheet: Sheet2
NEURON	EM BODYIDs	MANC v1.0 systematic type	NEURON CLASS	NUMBER OF NERUONS IN EM	SPLIT-GAL4	SPLIT NUMBER	SPLIT p65ADZ	SPLIT ZpGdbd	NEURON TYPES	EM PREDICTED NT	FISH-VERIFIED NT	FRU/DSX	NUMBER OF TARGETED NEURONS IN LINE	NUMBER OF FRU+ OF TARGETED	% FRU+ OF TARGETED	NUMBER OF OFF-TARGET IN VNC	NUMBER OF OFF-TARGET INNERVATING THE WN	NUMBER OF OFF-TARGET IN BRAIN	OTHER PUBLISHED NAMES	PREVIOUS PUBLICATIONS	NOTES
pIP10	13417 13038	DNxn048	DN	2						ACh (95%)										von Philipsborn AC et al., 2011; Clemens J et al., 2018; Ding Y et al., 2019; Calhoun AJ et al., 2019
					SS46542		VT040556	VT040347			ACh	fru+	2 ± 0 (n=8)	2 (n=1)	1	2.43 ± 0.98 (n=7)	0 ± 0 (n=7)	1.5 ± 0.76 (n=8)		Ding Y et al., 2019
pMP2	11977 11987	DNxn046	DN	2						ACh (91%)		fru+								Yu J et al., 2010
					SS43275		VT026873	VT028160			ACh		2 ± 0 (n=6)	2 ± 0 (n=2)	1	4.5 ± 4.12 (n=4)	0 ± 0 (n=4)	5.33 ± 1.51 (n=6)			off-target pIP1 in brain; no apparent role in song production (data not shown)
dPR1	10267 10300	IN08B001	VNC intrinsic neuron	2						ACh (84%)	ACh	fru+, dsx+								von Philipsborn AC et al., 2011
					SS65789		VT037566	VT041688					1.83 ± 0.41 (n=6)	2 ± 0 (n=4)	1	0.67 ± 0.81 (n=6)	0 (n=6	3 ± 4.24 (n=2)
dMS9	10338 10494	AN19B007	VNC ascending neuron	2						ACh (91%)	ACh	fru+
					SS52860	SS1	VT057286	VT025997					1.86 ± 0.38 (n=7)	2 ± 0 (n=2)	1	4 ± 2 (n=7)	2.57 ± 1.51 (n=7)	2 ± 0 (n=5)
					SS52867	SS2	VT057286	VT040359					2 ± 0 (n=7)	2 ± 0 (n=2)	1	1.15 ± 0 (n=7)	0 (n=7)	2 ± 0 (n=5)
vMS12			VNC intrinsic neuron	20						ACh (81%)	ACh	fru+							WBL011-12 (bilateral)	von Philipsborn AC et al., 2011; Ehrhardt E et al., 2023	unclear how many fru+ vMS12 exist
	12905 13855 12887 13240	IN12A014		4					bilateral
	14126 15875 16920 15364 16317 101397 13518 23069 14183 14534	IN12A022		10					bilateral, unilateral
	32714 21441 17931 18452 19042 16889	IN12A028		6					bilateral												this MANC v1.0 systematic type also includes TN1A neurons
					SS65798	SS1	VT002050	VT010661	bilateral, unilateral				9.33 ± 1.21 (n=6)	9.5 ± 1.29 (n=4)	1	6.5 ± 2.07 (n=6)	0 (n=6)	19.5 ± 4.95 (n=2)
					SS51772	SS2	VT042732	VT019074	bilateral, unilateral				7.44 ± 1.23 (n=9)	7.6 ± 1.14 (n=5)	1	1.44 ± 1.13 (n=9)	0 (n=9)	2 ± 1.63 (n=4)
					SS50245	SS3	GMR77C10	GMR20A03	bilateral				7.75 ± 1.58 (n=8)	6.5 ± 1.73 (n=4)	0.74	5 ± 2.07 (n=8)	0 (n=8)	1.5 ± 1.92 (n=4)
TN1A			VNC intrinsic neuron	22						ACh (75%)	ACh	fru+, dsx+								Shirangi T et al., 2016	unclear if all TN1A neurons are fru+, but all TN1A labeled here are fru+; all are dsx+ (Shirangi T et al., 2016)
	17640 15521 16113 16465 12883 15148 14581 13945 16207	IN12A027
	13155 13445 13514 13727 14277 14375 14401	IN12A028																			this MANC v1.0 systematic type also includes vMS12 neurons
	13928 14779 15936 16042 16391 16690	IN12A033
					SS59832		VT042732	DSX					6.5 ± 1.38 (n=6)	7 ± 1.41 (n=4)	1	0 (n=6)	0 (n=6)	0 (n=2)
dMS2			VNC intrinsic neuron	18						Glut (62%), ACh (27%)	ACh	fru+							WBL015-021, WBI1015 (bilateral); WUL007-012 (unilateral)	von Philipsborn et al., 2011; Ehrhardt E, et al., 2023	unclear how many fru+ dMS2 exist
	10629 10817 10964 11032 11290 11302 11642 12056 12207 12520 12742 13229	IN17A007		12					bilateral
	14309 14349 14425 14573 16277 16972	IN17A032		6					unilateral
					SS74735	SS1	VT043702	VT018838	bilateral, unilateral				15.57 ± 0.79 (n=7)	15.25 ± 1.5 (n=4)	0.98	0 (n=7)	0 (n=7)	1.67 ± 0.58 (n=3)
					SS42738	SS2	VT026999	VT018838	bilateral, unilateral				12.75 ± 1.58 (n=8)	12.25 ± 1.7 (n=4)	1	0 (n=8)	0 (n=8)	0 (n=4)
					SS74757	SS3	VT026999	GMR21B02	bilateral, unilateral				11.43 ± 1.81 (n=7)	11.5 ± 2.65 (n=4)	0.94	0 (n=7)	0 (n=7)	4 ± 0 (n=3)
					SS74760	SS4	VT026999	VT008681	unilateral				10.56 ± 1.13 (n=9)	10 ± 0 (n=4)	1	4 ± 3.64 (n=9)	2.21 ± 0.8 (n=9)	0.8 ± 0.83 (n=5)
					SS03541	SS5	VT016273	VT008681	unilateral				13.25 ± 3.06 (n=8)	14 ± 1.41 (n=4)	0.89	15.38 ± 4.72 (n=8)	0 (n=8)	9.5 ± 0.58 (n=4)
vPR9	13536 13807 13565 14055 13873 13570 13705	IN00A017	VNC intrinsic neuron	7						GABA (80%)	GABA	fru+								Yu J et al., 2010	unclear how many fru+ vPR9 exist
					SS61083	SS1	VT019728	VT025981					1.5 ± 1.05 (n=6)	2.33 ± 0.58 (n=3)	1	0.33 ± 0.52 (n=6)	0 (n=6)	2.5 ± 0.7 (n=2)
					SS65775	SS2	VT037491	VT019075					1.33 ± 0.81 (n=6)	1.5 ± 1 (n=4)	1	0 (n=6)	0 (n=6)	9 ± 1.24 (n=2)
					SS58626	SS3	VT055068	VT019739					3.11 ± 0.93 (n=9)	3.5 ± 0.58 (n=4)	1	0 (n=9)	0 (n=9)	2.4 ± 1.67 (n=5)
					SS59290	SS4	VT037491	VT057137					2.33 ± 1.22 (n=9)	1.75 ± 0.95 (n=4)	1	0.11 ± 0.33 (n=9)	0 (n=9)	1.8 ± 3.03 (n=5)
					SS61808	SS5	VT008463	VT037491					3.4 ± 1.57 (n=10)	4.25 ± 0.95 (n=4)	1	4.5 ± 2.8 (n=10)	4.5 ± 2.8 (n=10)	12.17 ± 0.98 (n=6)			brain off-target number does not include uncounted in optic lobe
dMS5	10402 12076	IN19B006	VNC intrinsic neuron	2						ACh (92%)	ACh	fru+								Yu J et al., 2010
					SS54712	SS1	VT048828	VT043699					1.625 ± 0.51 (n=8)	1.5 ± 0.71 (n=2)	1	1.25 ± 0.71 (n=8)	1.25 ± 0.71 (n=8)	2 ± 1.26 (n=6)
dMS10	15081 11963	IN19B024	VNC intrinsic neuron	2						ACh (80%)	NA	fru+									there are two very similar neurons/hemisphere (the other being labeled by SS51755); dMS10 is fru+, but this line can express either. the fru+ appears to consistently feature arbors into the anterior portion of the triangle missing from neurons labeled by SS51755
					SS66394		VT006544	VT047320					2.2 ± 0.45 (n=5)	1.33 ± 0.58 (n=3)	0.58	6.8 ± 2.37 (n=5)	2 ± 0 (n=5)	53 ± 7.07 (n=2)
TN1C			VNC intrinsic neuron	13						ACh (95%)	ACh	fru+, dsx+							vPR11	Shirangi T et al., 2016; Yu J et al., 2010	unclear how many TN1C neurons are fru+, but all are dsx+ (Shirangi T et al., 2016)
	13649 14338 14751 14336 14561 15927 17210	IN12A031		7
	15582 15589	IN12A037		2
	17040 17265 18324 19847	IN12A042		4
					SS64767	SS1	VT037213	VT040016	IN12A031, IN12A037, IN12A042				9.6 ± 2.67 (n=5)	10 ± 3.6 (n=3)	1	1.2 ± 1.3 (n=5)	0 (n=5)	5 ± 2.83 (n=2)
					SS59889	SS2	VT019896	DSX	IN12A037, IN12A042 (at least)				5.67 ± 0.52 (n=6)	3 ± 1.41 (n=4)	0.52	0.17 ± 0.41 (n=6)	0 (n=6)	0.5 ± 0.71 (n=2)
					SS59830	SS3	VT059780	DSX	IN12A031, IN12A042 (at least)				2.42 ± 2.19 (n=12)	2 ± 1.41 (n=4)	1	0.25 ± 0.45 (n=12)	0 (n=12)	0.14 ± 0.38 (n=7)
vMS13	14459 15305	AN06B039	VNC ascending neuron	2						GABA (79%)	NA	fru+							WBI004 looks similar, but does not ascend to the brain (presumably)	Ehrhardt E, et al., 2023
					SS52920	SS1	VT063635	VT039475					1.43 ± 0.98 (n=7)	2 ± 0 (n=4)	1	2.14 ± 0.69 (n=7)	0 ± 0 (n=7)	0 ± 0 (n=3)			stochastic and weak expression
					SS52815	SS2	VT014013	VT063635					0.5 ± 0.53 (n=8)	1 ± 0 (n=2)	1	1.88 ± 2.75 (n=8)	0 ± 0 (n=8)	0 ± 0 (n=6)			stochastic and weak expression
vMS16	10022 10056	AN27X001	VNC ascending neuron	2						GABA (47%)	DA (weak)	fru+									not ACh or GABA or Tyrosine or Octopamine or 5-HT (via EASI-FISH)
					SS52476		VT040560	VT032404					1.86 ± 0.38 (n=7)	1.75 ± 0.5 (n=4)	1	2.86 ± 2.79 (n=7)	0.71 ± 1.25 (n=7)	2 ± 0 (n=3)
vMS17	10083 10114	IN27X001	VNC intrinsic neuron	2						GABA (58%)	DA and 5-HT	~fru+
					SS52469		VT038159	VT032404					2 ± 0 (n=8)	0.75 ± 0.95 (n=4)	0.38	3.25 ± 2.12 (n=8)	0 ± 0 (n=8)	2 ± 0 (n=4)
vPR1			VNC ascending neuron	16						ACh (84%)	ACh	fru+								Yu J et al., 2010	unclear how many fru+ vPR1 exist; at least 2 distinct cell types here (type A and B) and it is unclear whether one or both of these contain fru+ neurons; many neurons with somewhat similar gross anatomy in the MANC and varying connectivity to the core
	13787 14289	AN08B035		2					type A
	13413 18133	AN08B052		2					type A
	17812 18001	AN08B056		2					type A
	17469 17548 17756 18209 18546 18578	AN08B084		6					type B
	19604 19826 24399 100186	AN08B097		4					type B
					SS52832		VT057465	VT048573					16.25 ± 1.67 (n=8)	4 ± 0 (n=2)	0.24	6.13 ± 3.27 (n=8)	2.125 ± 2.53 (n=8)	12.33 ± 5.04 (n=6)
vPR6	13748 13602 14858 14592 14119 14133 13715	IN12A021	VNC intrinsic neuron	7						ACh (58%)	ACh	fru+, dsx+								von Philipsborn AC et al., 2011
					SS89538	SS1	VT046099	VT005534					8.8 ± 1.3 (n=5)	8 ± 1 (n=3)	0.93	7.4 ± 1.95 (n=5)	0.8 ± 1.1 (n=5)	2 (n=1)			brain off-target number does not include uncounted in optic lobe
					SS89539	SS2	VT057239	VT005534					7.17 ± 0.98 (n=6)	7.25 ± 1.25 (n=4)	1	3.5 ± 2.35 (n=6)	2 ± 0 (n=6)	4 (n=1)			brain off-target number does not include uncounted in optic lobe
vPR13	166934 14544 13917 13213 13009 14197	AN08B031	VNC ascending neuron	6						ACh (91%)	NA	fru+
					SS61082		VT040417	VT045282					7 ± 1.1 (n=7)	3.75 ± 0.5 (n=4)	0.5	0 ± 0 (n=7)	0 ± 0 (n=7)	2 ± 0 (n=2)
AN08B053			VNC ascending neuron	6							NA	fru-
	15032 15366	AN08B053		2
	13693 15580	AN08B043		2
	16114 19909	AN08B061		2
					SS65424		VT027273	VT010054					4 ± 1.1 (n=8)	0 ± 0 (n=2)	0	1 ± 1.1 (n=8)	0 ± 0 (n=8)	5.7 ± 1.4 (n=6)		Vijayan V et al., 2023
AN08B114	21597 21814 19676 21149 26673	AN08B114	VNC ascending neuron	5
					SS52835	SS1	VT045636	VT048352			NA	fru-	6.64 ± 1.12 (n=11)	0 (n=5)	0	3.09 ± 1.97 (n=11)	1.73 ± 2 (n=11)	9 ± 4.1 (n=6)			brain off-target number does not include uncounted in optic lobe; LM-EM match confidence is low
AN08B126			VNC ascending neuron	13							NA	fru-
	23930 26402	AN08B126		2
	22974 27811 24567	AN08B116		3
	21780 23918 23929 24284	AN08B119		4
	17986 18449 23415 23463	AN08B125		4
					SS64817	SS2	VT048352	VT040048					15 ± 1.1 (n=5)	0 (n=3)	0	0 (n=5)	0 (n=5)	6.5 ± 2.12 (n=2)
ANXXX404	157020 22297	ANXXX404 (MANC v1.1)	VNC ascending neuron	2							NA	fru-
					SS52839		VT026753	VT057224					2.1 ± 0.4 (n=7)	0 ± 0 (n=2)	0	3.6 ± 1.8 (n=7)	0 ± 0 (n=7)	2 ± 0 (n=5)			does not innervate the WN
IN00A050	18911 19195 19274 20361 21770	IN00A050	VNC intrinsic neuron	5							NA	fru-							possibly XBI001-XBI002	Ehrhardt E, et al., 2023	weak s/n; anterior and posterior cell type innervating the WN; have MCFO for the anterior which is scored here
					SS52458		VT044168	VT038817					2 ± 1 (n=7)	0 ± 0 (n=2)	0	2.3 ± 0.8 (n=7)	2.3 ± 0.8 (n=7)	0 ± 0 (n=5)
IN05B026			VNC intrinsic neuron	18							NA	fru-
	12983 13773	NA		2
	22567 23134 23992 24292 25035 26181 26693 27583 28325 157059 163070 18987	IN05B026		12
	24388 26707 26793 30132	IN05B028		4
					SS65004		VT048345	VT013600					2.0 ± 0 (n=4)	0 ± 0 (n=2)	0	4.5 ± 2.4 (n=4)	0.5 ± 1 (n=4)	30.5 ± 0.7 (n=2)			brain off-target does not include unconted optic lobe neurons
IN06A045			VNC intrinsic neuron	38						GABA (83%)	NA	fru-							possibly NBI003-NBI007	Ehrhardt E, et al., 2023
	18985 19447 23132 23250 23753 25732	IN06A045		6
	16319 18762 18804 20485 21046 21092 21843 22196 22508 22960 23223 23377 25844 26184 154312 156179 157652	IN06A062		17
	19669 21821 21827 22043 22199 22568 23106 23199 25995 164082 166871	IN06A066		11
	22489 23007 23725 24056	IN06A070		4
					SS58667		VT005525	VT014958					1.75 ± 0.5 (n=4)	0 ± 0 (n=2)	0	0 ± 0 (n=4)	0 ± 0 (n=4)	1.5 ± 0.71 (n=2)
IN07B051			VNC intrinsic neuron	15							NA	fru-							LN2B: T2BI005; LN2C: T2BI001-T2BI003	Ehrhardt E, et al., 2023
	20178 20704 18489 18980 19381 21024 18321 18581	IN07B051		8
	19649 19907 20813 21437 22091 23779 100533	IN07B057		7
					SS64990	SS1	VT062059	VT008674					8 ± 3.2 (n=4)	0 ± 0 (n=2)	0	0 ± 0 (n=4)	0 ± 0 (n=4)	1.5 ± 0.7 (n=2)
					SS64756	SS2	VT062059	VT043075					6.5 ± 3 (n=4)	0 ± 0 (n=2)	0	0 ± 0 (n=4)	0 ± 0 (n=4)	0 ± 0 (n=2)
IN07B083	18675 24221 34122 43933 102015 102624 164112 166379 25288	IN07B083	VNC intrinsic neuron	9						ACh (70%)	ACh	fru-							HBI0008-HBI012	Ehrhardt E, et al., 2023	additional EM candidates with slightly more branching present but not included
					SS58652		VT013505	VT026657					1.88 ± 0.36 (n=8)	0 ± 0 (n=2)	0	0.13 ± 0.35 (n=8)	0 ± 0 (n=8)	0 ± 0 (n=6)
IN08A015/IN08A034	17676 17837 18754 19186 20067 20325 101880	IN08A015	VNC intrinsic neuron	7							NA	fru-
	18737 22410 23389 23925 25387 26157	IN08A034	VNC intrinsic neuron	6
					SS54847		VT026179	VT032404					7.4 ± 1.1 (n=7)	0 ± 0 (n=2)	0	1.3 ± 1.6 (n=7)	0.3 ± 0.5 (n=7)	2.2 ± 1.8 (n=5)			two neuron types in MCFO; counts group together because they cannot be distinguished without MCFO
IN09B039	22572 23913	IN09B039	VNC intrinsic neuron	2						Glut (93%), ACh (4%)	Glut (and possibly Ach weakly)	fru-									possibly repeated in each segment; T3 somata appear to terminate in or very near WN which is the targeted neuron here. LM-EM match confidence is low
					SS58612		VT002026	VT045608					2 ± 0 (n=6)	0 ± 0 (n=2)	0	5.5 ± 2.89 (n=6)	0 ± 0 (n=6)	uncounted in OL
IN11B024			VNC intrinsic neuron	31						GABA (84%)	GABA	fru-							WUL003-011 (possibly)	Ehrhardt E, et al., 2023
	24895 25676 35860 158790 24484 26369	IN11B024		6
	27003 23767	IN11B025		2
	25826 27001 29350 29397 29400 29431 30748 163051 29478	IN11B026		9
	24764 25779 26822 33659 28058 28300 28381 165660 172998	IN11B027		9
	27575 28701 30625 157517 29227	IN11B032		5
					SS58420	SS1	VT050238	VT032409					6.5 ± 1.3 (n=8)	0 ± 0 (n=2)	0	0.88 ± 1.25 (n=8)	0 ± 0 (n=8)	3.17 ± 0.98 (n=6)
					SS58426	SS2	VT044519	VT032409					5.5 ± 2.38 (n=4)	0 ± 0 (n=2)	0	1.25 ± 0.7 (n=4)	0 ± 0 (n=4)	3.5 ± 3.53 (n=2)
IN17A026			VNC intrinsic neuron	8							NA	fru-
	12557 12970 13008 13112	IN17A026		4
	13561 13630 13663 14116	IN17A030		4
					SS54706		VT019728	VT038817					4.4 ± 0.9 (n=7)	0 ± 0 (n=2)	0	2 ± 1.7 (n=7)	0 ± 0 (n=8)	0 ± 0 (n=5)
IN17A028			VNC intrinsic neuron	16							NA	fru-
	13769 14290	IN17A028		2
	11146 11652 12697 13152 13193 13237 13423 13989 14661 15754 15908 16009 16664 155003	IN17A029		14
					SS64282		VT003155	VT028153					5.6 ± 1 (n=9)	0 ± 0 (n=2)	0	0.3 ± 0.5 (n=9)	0 ± 0 (n=9)	0.3 ± 0.5 (n=7)
IN17A058			VNC intrinsic neuron	12							NA	fru-							possibly HUI001-HUI005	Ehrhardt E, et al., 2023
	18414 19532 19579 17468 18798 19610	IN17A058		6
	19710 20048	IN17A065		2
	17922 21097 22057 22133	IN17A072		4
					SS54128	SS1	VT012289	VT048356					11 ± 3.2 (n=5)	NA	NA	1.4 ± 1.5 (n=5)	0 ± 0 (n=10)	8 ± 3.2 (n=5)
					SS61069	SS2	VT003155	VT017242					7 ± 2.1 (n=4)	0 ± 0 (n=2)	0	2 ± 2.3 (n=4)	0 ± 0 (n=4)	12 ± 0 (n=2)
IN19B031	14036 13743	IN19B031	VNC intrinsic neuron	2							NA	fru-							WBI017	Ehrhardt E, et al., 2023	there are two very similar neurons/hemisphere (the other being dMS10); dMS10 is fru+. The samples tested of this line were fru- and they did not feature the arbors extending into anterior portion of the triangle.
					SS51755		VT015791	VT015791					2 ± 0 (n=10)	0 ± 0 (n=2)	0	5.71 ± 3.8 (n=10)	0.57 ± 1 (n=10)	0 ± 0 (n=8)
IN19B042			VNC intrinsic neuron	25							NA	fru-							WBI001-WBI002 (looks like split includes a version with and without the ipsilateral T3 projection)	Ehrhardt E, et al., 2023
	15945 16247 17410 17822	IN19B042		4
	14410 15626 15751 16105 16255 18477 18719 14250	IN19B043		8
	18544 18936 19026 19498 20143 18435	IN19B059		6
	19441 167360	IN19B061		2
	18262 21946	IN19B063		2
	16239 21726 22445	IN19B073		3
					SS58404		VT015822	VT019730					6.3 ± 1 (n=4)	0 ± 0 (n=2)	0	2.8 ± 2.9 (n=4)	2.8 ± 2.9 (n=4)	2 ± 0 (n=2)			off-target Giant Fiber
IN19B045	12003 156724	IN19B045	VNC intrinsic neuron	2						ACh (79%)	NA	fru-
					SS45296		VT048854	VT016254					2 ± 0 (n=7)	0 ± 0 (n=2)	0	6.14 ± 1.83 (n=7)	0.71 ± 1.22 (n=7)	3.2 ± 1.09 (n=5)
IN21A025	17660 19225 20568 18306	IN21A025	VNC intrinsic neuron	4						Glut (71%)	NA	fru-									LM missing posterior arbors seen in identified EM candidates
					SS66373		VT027166	VT042757					4.75 ± 1.25 (n=4)	0 ± 0 (n=2)	0	0 ± 0 (n=4)	0 ± 0 (n=4)	0 ± 0 (n=2)
IN21A029			VNC intrinsic neuron	16						Glut (84%)	Glut	fru-
	19651 22689 158043 159278 172118	IN21A029		5
	26808 28880 31752 100580	IN21A041		4
	21512 23005 24058 25306 25536 26670 164145	IN21A037		7
					SS11308		VT057283	VT061933					4 ± 0 (n=4)	0 ± 0 (n=2)	0	1 ± 0.8 (n=4)	1 ± 0.8 (n=4)	5.5 ± 0.71 (n=2)
INXXX135	13568 12122	INXXX135 (MANC v1.1)	VNC intrinsic neuron	2						GABA (94%)	NA	fru-
					SS58393		VT033950	VT019730					1.75 ± 0.5 (n=4)	0 ± 0 (n=2)	0	0.75 ± 0.95 (n=4)	0 ± 0 (n=4)	1 ± 0 (n=2)
					SS58407	SS2	VT015971	VT019730					1 ± 0 (n=4)	0 ± 0 (n=2)	0	0 ± 0 (n=4)	0.25 ± 05 (n=4)	3 ± 1.4 (n=2)
TN1B			VNC intrinsic neuron	11																Shirangi T et al., 2016
	16141 13596 17234 18034 17115 20972 20390 18572 18012	IN12A040		9
	19853 20842	IN12A048		2
TN1D			VNC intrinsic neuron	6																Shirangi T et al., 2016
	15654 15683 16007 18219	IN12A036		4
	14177 19299	IN12A031		2
TN1E	16721 15925 18399 18196 21416 24029	IN12A039	VNC intrinsic neuron	6																Shirangi T et al., 2016
vMS11	17399 17676 17779 17837 18157 18754 18919 19186 19387 19822 20067 20242 20325 21822 101880	IN08A015	VNC intrinsic neuron	15																von Philipsborn AC et al., 2011	overlapping set of neurons that possibly match the fru- neurons expressed in SS54847; unclear if these EM bodyIDs match vMS11, SS54847, or neither
vPR1-like			VNC ascending neuron																	Yu J et al., 2010
	16365 17324 16751 18527	AN08B073		4
	15833 17536 17555 18014 18133 13413	AN08B052		6
vPR7	16563 16456 16836 19436 17745 17063 17224 16869 18108 17488	IN05B015	VNC intrinsic neuron	10																Yu J et al., 2010
vPR7-like	18417 18813 19852 21806 22353 30479 31402 32028 154369 160222	IN05B010	VNC intrinsic neuron	10																Yu J et al., 2010
TN1-like	13110 14252 14810 15387	IN12A030	VNC intrinsic neuron	4
vPR9-like	14791 15225	IN00A026	VNC intrinsic neuron	2
IN11A001	10085 27642	IN11A001	VNC intrinsic neuron	2
IN11B003	10143 10304 12978 13303 14174 14521 15555 21111 22149 166476	IN11B003	VNC intrinsic neuron	10
IN03B021	11247 12090	IN03B021	VNC intrinsic neuron	2
DNxl058	10093 10339	DNxl058	DN	2
DNfl038	17522 17865	DNfl038	DN	2
DNxl048	10058 10240	DNxl048	DN	2
DNxl080	10097 10117	DNxl080	DN	2
DNxn031	10819 10962	DNxn031	DN	2
DNxn088	14035 15127	DNxn088	DN	2
pIP9	12380 166304	pIP9	DN	2																Yu J et al., 2010
